# MSNovelist: *De novo* structure generation from mass spectra

**DOI:** 10.1101/2021.07.06.450875

**Authors:** Michael A. Stravs, Kai Dührkop, Sebastian Böcker, Nicola Zamboni

## Abstract

Structural elucidation of small molecules *de novo* from mass spectra is a longstanding, yet unsolved problem. Current methods rely on finding some similarity with spectra of known compounds deposited in spectral libraries, but do not solve the problem of predicting structures for novel or poorly represented compound classes. We present *MSNovelist* that combines fingerprint prediction with an encoder-decoder neural network to generate structures *de novo* from fragment spectra. In evaluation, *MSNovelist* correctly reproduced 61% of database annotations for a GNPS reference dataset. In a bryophyte MS^2^ dataset, our *de novo* structure prediction substantially outscored the best database candidate for seven features, and a potential novel natural product with a flavonoid core was identified. *MSNovelist* allows predicting structures solely from MS^2^ data, and is therefore ideally suited to complement library-based annotation in the case of poorly represented analyte classes and novel compounds.
