## Supplementary Tables 1-4 for "MSNovelist: *De novo* structure generation from mass spectra"

### Sheet: Supplementary Table 1 - GNPS
Supplementary Table 1: Evaluation results for dataset GNPS. "# > 0": number of instances with at least one valid/MF-matching structure; q25: 25th percentile; q75: 75th percentile.Evaluation metrics are described in Online Methods. Where ranking does not apply, results are only shown once. Note that "% valid SMILES" and "% correct MF"for top-16 results are calculated relative to a maximum of 16 ca…
dataset	GNPS
metric	valid SMILES		correct MF		retrieval				topscore			topsim			coverage
	3863		3863		3863				3545			3545			2853
	mean %	# >0	mean %	# > 0	% found	top 1	top 5	top 10	median	q25	q75	median	q25	q75	AUC	% full	% half
baselines
database search				1	1				-5883.27	-5932.71	-5829.87	0.83631	0.64	0.914081	1	0.954784	1
best from training set				0.913539	0				-5928.21	-5985.52	-5875.08	0.755102	0.536688	0.885965	0.0685614	0	0.0771118
random from training set				0.913539	0				-6086.19	-6183.56	-6006.14	0.450435	0.379528	0.555556	0.00539463	0	0.00595864
ranked by ModPlatt
MSNovelist, top-128						0.248512	0.381828	0.408232	-5886.38	-5932.28	-5832.18	0.795276	0.608696	0.907104
MSNovelist, no Hcount						0.254207	0.386746	0.411338	-5886.33	-5933.5	-5832.36	0.797386	0.607477	0.907407
MSNovelist, no MF/Hcount						0.254465	0.385711	0.40875	-5889.41	-5938.36	-5832.99	0.789474	0.595388	0.90566
MSNovelist, top-16						0.231167	0.3241	0.333161	-5893.5	-5943.5	-5837.09	0.775934	0.587662	0.892495
naïve gen, top-128						0.170852	0.256019	0.279058	-5923.68	-5978.58	-5865.19	0.695082	0.536585	0.854637
naïve, no Hcount						0.180947	0.258607	0.277246	-5928.56	-5985.42	-5865.76	0.684597	0.525097	0.849112
naïve gen, top-16						0.0887911	0.119596	0.12322	-5988.25	-6062.09	-5911.59	0.552577	0.44898	0.736185
ranked by raw score
MSNovelist, top-128	0.75199	0.999741	0.572315	0.994305	0.447321	0.187419	0.303132	0.345845	-5909.98	-5966.43	-5848.71	0.735294	0.57037	0.866972	0.57843	0.498773	0.606379
MSNovelist, no Hcount	0.782199	1	0.394999	0.99094	0.440849	0.187419	0.315299	0.364484	-5906.67	-5965.92	-5847.45	0.738318	0.567839	0.872521	0.572894	0.49632	0.595513
MSNovelist, no MF/Hcount	0.853338	1	0.199863	0.968677	0.42687	0.212529	0.345069	0.382863	-5905.49	-5964.46	-5844.86	0.744	0.569196	0.877483	0.55441	0.475289	0.581143
MSNovelist, top-16	0.804313	0.998965	0.637668	0.984209	0.334196	0.18716	0.297955	0.327983	-5910.81	-5967.78	-5848.77	0.732353	0.568233	0.866337	0.45447	0.385559	0.476341
naïve gen, top-128	0.885045	1	0.787786	0.995599	0.313487	0.0512555	0.119078	0.161274	-6065.69	-6156.36	-5978.41	0.463533	0.393312	0.585603	0.313929	0.246057	0.328426
naïve, no Hcount	0.919764	1	0.544569	0.996376	0.30598	0.054103	0.124773	0.167745	-6068.77	-6158.84	-5981.59	0.462916	0.388805	0.579592	0.308387	0.24115	0.327725
naïve, no MF/Hcount	0.99837	1	2.02239e-06	0.000258866	0.000258866
", stochastic	0.836967	1	3.64031e-05	0.00465959	0
naïve gen, top-16	0.903669	1	0.80619	0.993787	0.139788	0.0491846	0.107171	0.130986	-6068.09	-6156.81	-5981.11	0.465517	0.394558	0.589577	0.142623	0.106555	0.151069

### Sheet: Supplementary Table 2 - GNPS-OK
Supplementary Table 2: Evaluation results for dataset GNPS-OK. "# > 0": number of instances with at least one valid/MF-matching structure; q25: 25th percentile; q75: 75th percentile.Evaluation metrics are described in Online Methods. Where ranking does not apply, results are only shown once. For instances correctly identified in database search, coverage (omitted here) is identical to retrieval.
dataset	GNPS-OK
metric	valid SMILES		correct MF		retrieval				topscore			topsim
	1507		1507		1507				1507			1507
	mean %	# >0	mean %	# > 0	% found	top 1	top 5	top 10	median	q25	q75	median	q25	q75
baselines
database search				1	1				-5851.49	-5889.59	-5813.08	0.890549	0.809183	0.937397
best from training set				0.897147	0				-5915.33	-5986.78	-5863.42	0.808786	0.594726	0.901754
random from training set				0.897147	0				-6115.17	-6216.69	-6019.75	0.448404	0.382157	0.545942
ranked by ModPlatt
MSNovelist, top-128						0.611148	0.669542	0.676841	-5854.79	-5894.02	-5814.68	0.896077	0.799342	0.943897
MSNovelist, no Hcount						0.619111	0.669542	0.676841	-5854.33	-5893.21	-5813.68	0.896378	0.802336	0.942857
MSNovelist, no MF/Hcount						0.609821	0.662243	0.666888	-5855.15	-5897.12	-5813.68	0.891955	0.779746	0.941775
MSNovelist, top-16						0.539482	0.573324	0.575315	-5860.62	-5902.57	-5816.7	0.866539	0.755022	0.927731
naïve gen, top-128						0.353683	0.372263	0.37359	-5898.9	-5962.47	-5844.45	0.783341	0.606934	0.886517
naïve, no Hcount						0.370936	0.384871	0.385534	-5900.32	-5970.04	-5843.18	0.760933	0.597489	0.877141
naïve gen, top-16						0.164565	0.165893	0.165893	-5986.92	-6072.05	-5894.24	0.581238	0.471783	0.773548
ranked by raw score
MSNovelist, top-128	0.722244	1	0.526081	0.998009	0.684804	0.391506	0.543464	0.591904	-5875.12	-5926.45	-5823.85	0.816901	0.703244	0.896946
MSNovelist, no Hcount	0.75253	1	0.372009	0.992701	0.680159	0.395488	0.553417	0.611148	-5873.32	-5920.71	-5821.01	0.820272	0.710569	0.899185
MSNovelist, no MF/Hcount	0.831479	1	0.172865	0.973457	0.668879	0.445255	0.600531	0.638354	-5868.54	-5923.15	-5819.43	0.832569	0.708184	0.906218
MSNovelist, top-16	0.781644	0.999336	0.601236	0.991374	0.575315	0.391506	0.537492	0.569343	-5875.37	-5928.43	-5823.85	0.81508	0.699471	0.896797
naïve gen, top-128	0.876996	1	0.771722	0.998009	0.37359	0.0783013	0.165229	0.227605	-6073.7	-6168.17	-5962.58	0.479069	0.402041	0.613543
naïve, no Hcount	0.915804	1	0.525791	0.998009	0.386198	0.0816191	0.175182	0.232913	-6083.13	-6174.42	-5975.4	0.472315	0.395939	0.587021
naïve, no MF/Hcount	0.998434	1	0	0	0
", stochastic	0.836814	1	3.6289e-05	0.00464499	0
naïve gen, top-16	0.895654	1	0.788321	0.995355	0.18779	0.0763106	0.15063	0.1785	-6078.79	-6167.88	-5968.32	0.481527	0.402256	0.616069

### Sheet: Supplementary Table 3 - CASMI
Supplementary Table 3: Evaluation results for dataset CASMI. "# > 0": number of instances with at least one valid/MF-matching structure; q25: 25th percentile; q75: 75th percentile.Evaluation metrics are describe in Online Methods. Where ranking does not apply, results are only shown once.
dataset	CASMI
metric	valid SMILES		correct MF		retrieval				topscore			topsim			coverage
	127		127		127				118			118			99
	mean %	# >0	mean %	# > 0	% found	top 1	top 5	top 10	median	q25	q75	median	q25	q75	AUC	% full	% half
baselines
database search				1	1				-5898.38	-5925.73	-5874.31	0.809311	0.621058	0.907212	1	0.878788	1
best from training set				0.92126	0				-5922.67	-5960.28	-5892.72	0.744418	0.547282	0.871043	0.110766	0	0.131313
random from training set				0.92126	0				-6014.48	-6081.46	-5956.4	0.478749	0.374688	0.695433	0.0129068	0	0.020202
ranked by ModPlatt
MSNovelist, top-128						0.259843	0.448819	0.503937	-5898.38	-5921.48	-5876.99	0.76434	0.60673	0.881702
MSNovelist, no Hcount						0.267717	0.456693	0.480315	-5898.36	-5921.47	-5875.43	0.756288	0.602469	0.886775
MSNovelist, no MF/Hcount						0.259843	0.456693	0.488189	-5901.54	-5926.21	-5877.35	0.76175	0.580222	0.881702
MSNovelist, top-16						0.259843	0.409449	0.425197	-5903.07	-5926.21	-5878.99	0.72205	0.57178	0.867004
naïve gen, top-128						0.244094	0.401575	0.417323	-5910.8	-5944.53	-5880.44	0.681285	0.558113	0.83613
naïve, no Hcount						0.267717	0.425197	0.464567	-5910.11	-5957.05	-5880.02	0.675015	0.549761	0.842031
naïve gen, top-16						0.212598	0.314961	0.330709	-5924.79	-5987.62	-5896.09	0.625538	0.494435	0.789455
ranked by raw score
MSNovelist, top-128	0.731976	1	0.519439	0.992126	0.574803	0.220472	0.385827	0.456693	-5914.4	-5951.39	-5886.86	0.693543	0.559533	0.820167	0.663356	0.555556	0.686869
MSNovelist, no Hcount	0.772576	1	0.384658	0.992126	0.535433	0.23622	0.401575	0.456693	-5916.37	-5950.52	-5885.8	0.684785	0.562435	0.820167	0.654493	0.555556	0.666667
MSNovelist, no MF/Hcount	0.838644	1	0.193959	0.984252	0.527559	0.23622	0.433071	0.488189	-5910.74	-5946.37	-5889.52	0.701064	0.569146	0.832161	0.637013	0.545455	0.656566
MSNovelist, top-16	0.785433	1	0.621555	0.984252	0.433071	0.220472	0.393701	0.433071	-5914.4	-5951.39	-5886.86	0.693543	0.559533	0.820167	0.525513	0.434343	0.555556
naïve gen, top-128	0.856545	1	0.767963	1	0.496063	0.11811	0.251969	0.322835	-6003.21	-6087.89	-5933.83	0.486875	0.392219	0.616872	0.497078	0.383838	0.545455
naïve, no Hcount	0.892778	1	0.584338	0.992126	0.519685	0.102362	0.228346	0.307087	-6017.56	-6106.34	-5942.82	0.456254	0.388994	0.571335	0.48965	0.393939	0.525253
naïve, no MF/Hcount	0.992188	1	0	0	0
", stochastic	0.826218	1	0	0	0
naïve gen, top-16	0.893701	1	0.800197	0.992126	0.330709	0.125984	0.259843	0.291339	-6000.27	-6087.89	-5934.16	0.486875	0.392772	0.603252	0.319733	0.242424	0.343434

### Sheet: Suppl. Table 4 - CASMI-OK
Supplementary Table 4: Evaluation results for dataset CASMI-OK. "# > 0": number of instances with at least one valid/MF-matching structure; q25: 25th percentile; q75: 75th percentile.Evaluation metrics are described in Online Methods. Where ranking does not apply, results are only shown once. For instances correctly identified in database search, coverage (omitted here) is identical to retrieval.
dataset	CASMI-OK
metric	valid SMILES		correct MF		retrieval				topscore			topsim
	47		47		47				47			47
	mean %	# >0	mean %	# > 0	% found	top 1	top 5	top 10	median	q25	q75	median	q25	q75
baselines
database search				1	1				-5887.96	-5910.17	-5856.62	0.885714	0.790494	0.925584
best from training set				0.914894	0				-5920.34	-5947.35	-5893.9	0.75945	0.648125	0.868765
random from training set				0.914894	0				-6036.81	-6085.96	-5929.51	0.468254	0.360523	0.71996
ranked by ModPlatt
MSNovelist, top-128						0.638298	0.723404	0.744681	-5886.28	-5910.66	-5862.4	0.838926	0.756099	0.902536
MSNovelist, no Hcount						0.702128	0.808511	0.829787	-5887.96	-5910.05	-5856.82	0.842105	0.74192	0.90967
MSNovelist, no MF/Hcount						0.659574	0.744681	0.744681	-5888.13	-5912.01	-5862.56	0.863014	0.759904	0.918835
MSNovelist, top-16						0.574468	0.617021	0.617021	-5889.35	-5912.87	-5864.39	0.779874	0.690695	0.902536
naïve gen, top-128						0.510638	0.553191	0.553191	-5902.43	-5930.88	-5875.91	0.760563	0.608055	0.845611
naïve, no Hcount						0.553191	0.553191	0.553191	-5897.82	-5935.93	-5870.16	0.754522	0.600926	0.856779
naïve gen, top-16						0.404255	0.404255	0.404255	-5917.87	-5977.3	-5890.65	0.665644	0.566271	0.829915
ranked by raw score
MSNovelist, top-128	0.719249	1	0.491024	1	0.744681	0.425532	0.553191	0.638298	-5905.96	-5924.99	-5870.16	0.731293	0.669689	0.844562
MSNovelist, no Hcount	0.752493	1	0.350399	1	0.829787	0.468085	0.680851	0.744681	-5895.55	-5922.6	-5867.69	0.784053	0.668167	0.842519
MSNovelist, no MF/Hcount	0.846077	1	0.16506	0.978723	0.744681	0.404255	0.680851	0.723404	-5897.82	-5939.78	-5876.99	0.769976	0.668362	0.846323
MSNovelist, top-16	0.777926	1	0.599734	0.978723	0.617021	0.425532	0.553191	0.617021	-5905.96	-5924.99	-5870.16	0.731293	0.669689	0.844562
naïve gen, top-128	0.83494	1	0.739528	1	0.553191	0.170213	0.319149	0.382979	-5995.41	-6114.33	-5924.12	0.505208	0.393789	0.674854
naïve, no Hcount	0.880319	1	0.544215	1	0.553191	0.191489	0.361702	0.382979	-6010.56	-6093.26	-5909.78	0.488938	0.411316	0.652618
naïve, no MF/Hcount	0.992188	1	0	0	0
", stochastic	0.824468	1	0	0	0
naïve gen, top-16	0.871011	1	0.767287	1	0.404255	0.170213	0.319149	0.382979	-5991.03	-6099.09	-5924.12	0.538874	0.411697	0.674854
